# Somatic aging pathways regulate reproductive plasticity in *Caenorhabditis elegans*

**DOI:** 10.1101/673764

**Authors:** Maria C. Ow, Alexandra M. Nichitean, Sarah E. Hall

## Abstract

Early life stress of an animal often results in changes in gene expression that correspond with changes in their adult phenotype. In the nematode *C. elegans*, starvation during early larval stages promotes entry into a non-feeding, stress-resistant stage named dauer until environmental conditions improve. Here we show that the endocrine signaling attributed to the somatic aging pathways in *C. elegans* adults lacking a functional germline also regulate the reproductive phenotypes of adults that have experienced dauer as a result of early life starvation. Postdauer adults modulate their fatty acid metabolism in order to re-allocate fat reserves in a manner benefitting their progeny at the expense of the parental somatic fat reservoir. Our results also show that the metabolic plasticity in postdauer animals and the inheritance of ancestral starvation memory in the progeny are a result of crosstalk between somatic and reproductive tissues mediated by the HRDE-1 nuclear RNAi Argonaute.
