## Supplemental Table S1 for "Somatic aging pathways regulate reproductive plasticity in *Caenorhabditis elegans*"

### Sheet: Supplemental Table S1
Supplemental Table S1 (pertaining to Figure 1B)
CONstv
Strain	Mean brood size	Maximum brood size	Minimum brood size	Standard Error of Mean	Number of biological replicates	Total sample size
N2	289	436	75	2.531	40	374
AA82 daf-12(rh284)	55.47	111	16	18.09	3	23
AA85 daf-12(rh285)	32.01	100	0	5.541	3	23
RG1228 daf-9(rh50)	44.17	149	0	7.014	3	30
AA292 daf-36(k114)	133.2	277	0	15.33	4	33
GR2063 hsd-1(mg433)	265.9	398	99	11.62	3	30
AE501 nhr-8(ok186)	335.2	437	260	7.567	3	30
PDstv
Strain	Mean brood size	Maximum brood size	Minimum brood size	Standard Error of Mean	Number of biological replicates	Total sample size
N2	366	402	3	3.589	40	366
AA82 daf-12(rh284)	191.9	310	0	5.541	3	23
AA85 daf-12(rh285)	66.79	130	0	6.801	3	23
RG1228 daf-9(rh50)	185.5	331	0	15.58	3	30
AA292 daf-36(k114)	190.5	315	0	14.57	4	33
GR2063 hsd-1(mg433)	213.9	295	82	9.545	3	30
AE501 nhr-8(ok186)	269.9	376	140	13.34	3	28
