## Supplemental Table S2 for "Somatic aging pathways regulate reproductive plasticity in *Caenorhabditis elegans*"

### Sheet: Supplemental Table S2
Supplemental Table S2 (pertaining to Figure 1C)
PDstv
Strain	Mean brood size	Maximum brood size	Minimum brood size	Standard Error of Mean	Number of biological replicates	Total sample size
N2	189.6	317	32	10.54	4	40
RG1228 daf-9(rh50)	239.5	349	0	9.693	4	40
AA292 daf-36(k114)	250.4	350	0	10.72	4	40
PDstv + DA
Strain	Mean brood size	Maximum brood size	Minimum brood size	Standard Error of Mean	Number of biological replicates	Total sample size
N2	190	286	52	9.17	4	39
RG1228 daf-9(rh50)	180.8	285	0	12.87	4	37
AA292 daf-36(k114)	254.8	333	2	10.21	4	38
