## Supplemental Table S4 for "Somatic aging pathways regulate reproductive plasticity in *Caenorhabditis elegans*"

### Sheet: Supplemental Table S4
Supplemental Table S4 (pertaining to Figure 2B)
CONstv
Strain	Mean brood size	Maximum brood size	Minimum brood size	Standard Error of Mean	Number of biological replicates	Total sample size
N2	289	436	75	2.531	40	374
CB1375 daf-18(e1375)	225.7	394	0	11.93	58	6
SH350 pqm-1(ok485)	282.8	354	181	6.128	40	4
SH312 daf-16(mu86); daf-16AM::gfp	187.3	252	103	7.002	30	3
SP488 smk-1(mn156)	217.1	332	0	14.69	29	3
CF2052 kri-1(ok1251)	151.6	218	77	6.945	30	3
CF2167 tcer-1(tm1452)	74.86	214	0	11.43	29	3
PDstv
Strain	Mean brood size	Maximum brood size	Minimum brood size	Standard Error of Mean	Number of biological replicates	Total sample size
N2	366	402	3	3.589	40	366
CB1375 daf-18(e1375)	175	263	68	6.543	55	6
SH350 pqm-1(ok485)	241	328	124	7.887	40	4
SH312 daf-16(mu86); daf-16AM::gfp	142	267	4	13.28	30	3
SP488 smk-1(mn156)	145.9	304	3	15.16	30	3
CF2052 kri-1(ok1251)	148.4	247	25	9.728	30	3
CF2167 tcer-1(tm1452)	110.2	251	0	13.81	30	3
