## Supplemental Table S5 for "Somatic aging pathways regulate reproductive plasticity in *Caenorhabditis elegans*"

### Sheet: Supplemental Table S5
Supplemental Table S5 (pertaining to Figure S2B)
Lipid Synthesis and Storage genes (Amrit et al. 2016)	PDStv (DE up) genes that overlap with Lipid Synthesis & Storage genes		Lipid Hydrolysis genes (Amrit et al. 2016)	PDStv (DE up) genes that overlap with Lipid Hydrolysis genes
WBGene00018657	WBGene00017012		WBGene00009952	WBGene00016943
WBGene00011106	WBGene00010296		WBGene00016943	WBGene00008564
WBGene00017012	WBGene00001240		WBGene00012860	WBGene00016716
WBGene00010296	WBGene00001394		WBGene00015894	WBGene00009221
WBGene00001239	WBGene00001397		WBGene00017874	WBGene00017012
WBGene00001240	WBGene00001399		WBGene00008564	WBGene00008167
WBGene00001394	WBGene00002891		WBGene00016716	WBGene00001156
WBGene00001397			WBGene00009221	WBGene00008567
WBGene00001399			WBGene00017012	WBGene00019978
WBGene00019464			WBGene00015484	WBGene00009773
WBGene00002891			WBGene00008167	WBGene00022642
WBGene00010408			WBGene00011122	WBGene00008803
WBGene00009439			WBGene00008629
WBGene00004076			WBGene00020347
WBGene00021818			WBGene00001156
			WBGene00008565
			WBGene00008566
			WBGene00008567
			WBGene00019978
			WBGene00010062
			WBGene00009773
			WBGene00022642
			WBGene00008803
			WBGene00019208
