## Supplemental Table S6 for "Somatic aging pathways regulate reproductive plasticity in *Caenorhabditis elegans*"

### Sheet: Supplemental Table S6
Supplemental Table S6 (pertaining to Figure 3A)
CONstv
Strain	Mean brood size	Maximum brood size	Minimum brood size	Standard Error of Mean	Number of biological replicates	Total sample size
N2	289	436	75	2.531	40	374
STE68 nhr-49(nr2041)	215.8	296	110	8.006	3	29
SH344 nhr-49(ok2165)	235.3	339	178	7.334	3	30
SH343 nhr-49(gk405)	230.7	286	86	8.647	3	30
SH319 nhr-49(et8)	228.6	300	39	10.83	3	30
SH327 nhr-49(et7)	237.3	340	0	12.06	3	29
SH326 nhr-49(et13)	206	236	137	4.679	3	30
STE70 nhr-80(tm1011)	238.7	327	1	10.95	4	42
SH301 nhr-13(gk796)	321.5	408	235	8.617	3	30
STE69 nhr-66(ok940)	225.4	313	38	9.713	4	40
XA7702 mdt-15(tm2182)	19.13	54	0	2.894	3	30
CE541 sbp-1(ep79)	30.73	104	1	4.512	3	30
PDstv
Strain	Mean brood size	Maximum brood size	Minimum brood size	Standard Error of Mean	Number of biological replicates	Total sample size
N2	366	402	3	3.589	40	366
STE68 nhr-49(nr2041)	208.4	347	65	13.47	3	29
SH344 nhr-49(ok2165)	136.2	264	6	12.54	3	30
SH343 nhr-49(gk405)	244.6	314	72	10.15	3	30
SH319 nhr-49(et8)	190.7	275	113	7.938	3	29
SH327 nhr-49(et7)	181.2	244	0	8.268	3	30
SH326 nhr-49(et13)	134.6	222	5	8.957	3	30
STE70 nhr-80(tm1011)	114.1	300.3	11	11.1	4	43
SH301 nhr-13(gk796)	254.7	369	130	11.31	3	29
STE69 nhr-66(ok940)	193.6	279	65	7.711	4	40
XA7702 mdt-15(tm2182)	1.433	15	0	0.5481	3	30
CE541 sbp-1(ep79)	37.13	78	6	3.366	3	30
