## Supplemental Table S7 for "Somatic aging pathways regulate reproductive plasticity in *Caenorhabditis elegans*"

### Sheet: Supplemental Table S7
Supplemental Table S7 (pertaining to Figure 3C)
CONstv
Strain	Mean brood size	Maximum brood size	Minimum brood size	Standard Error of Mean	Number of biological replicates	Total sample size
N2	289	436	75	2.531	40	374
SH302 nhr-49(nr2041); nhr-80(tm1011)	200.1	305	82	9.095	3	30
STE73 nhr-80(tm1011); nhr-13(gk796)	278.1	347	181	8.326	3	30
SH303 nhr-49(nr2041); nhr-13(gk796)	222.6	320	2	10.14	3	30
SH304 nhr-49(nr2041); nhr-80(tm1011); nhr-13(gk796)	185.3	225	124	4.439	3	30
SH342 nhr-49(nr2041); nhr-66(ok940)	195.6	269	104	6.226	3	30
PDstv
Strain	Mean brood size	Maximum brood size	Minimum brood size	Standard Error of Mean	Number of biological replicates	Total sample size
N2	366	402	3	3.589	40	366
SH302 nhr-49(nr2041); nhr-80(tm1011)	173.2	336	70	10.4	3	30
STE73 nhr-80(tm1011); nhr-13(gk796)	192.5	335	62	11.26	3	30
SH303 nhr-49(nr2041); nhr-13(gk796)	244	329	142	8.728	3	39
SH304 nhr-49(nr2041); nhr-80(tm1011); nhr-13(gk796)	171.5	256	16	9.502	3	30
SH342 nhr-49(nr2041); nhr-66(ok940)	178.5	318	99	8.889	3	30
