## Supplemental Table S8 for "Somatic aging pathways regulate reproductive plasticity in *Caenorhabditis elegans*"

### Sheet: Supplemental Table S8
Supplemental Table S8 (pertaining to Figure 3D)
CONstv
Strain	Mean brood size	Maximum brood size	Minimum brood size	Standard Error of Mean	Number of biological replicates	Total sample size
N2	289	436	75	2.531	40	374
BX106 fat-6(tm331)	248.8	314	207	5.018	3	30
BX107 fat-5(tm420)	261	344	80	9.811	3	30
BX153 fat-7(wa36)	230.9	283	51	8.207	3	30
BX26 fat-2(wa17)	50.68	119	0	6.237	3	28
BX110 fat-6(tm331); fat-5(tm420)	261.8	352	208	6.618	3	30
BX160 fat-7(wa36); fat-5(tm420)	229.4	293	105	8.125	3	30
BX156 fat-6(tm331); fat-7(wa36)	25.03	77	4	2.789	3	30
PDstv
Strain	Mean brood size	Maximum brood size	Minimum brood size	Standard Error of Mean	Number of biological replicates	Total sample size
N2	366	402	3	3.589	40	366
BX106 fat-6(tm331)	228.6	319	161	6.982	3	30
BX107 fat-5(tm420)	137	203	77	6.917	3	30
BX153 fat-7(wa36)	152.9	274	6	11.81	3	30
BX26 fat-2(wa17)	18.5	149	0	5.459	3	30
BX110 fat-6(tm331); fat-5(tm420)	261.4	323	185	6.487	3	30
BX160 fat-7(wa36); fat-5(tm420)	204.3	284	82	8.151	3	30
BX156 fat-6(tm331); fat-7(wa36)	26.3	66	2	2.708	3	30
