## Supplemental Table S9 for "Somatic aging pathways regulate reproductive plasticity in *Caenorhabditis elegans*"

### Sheet: Supplemental Table S9
Supplemental Table S9 (pertaining to Figure 3E)
PDstv
Strain	Mean brood size	Maximum brood size	Minimum brood size	Standard Error of Mean	Number of biological replicates	Total sample size
N2	179	287	57	9.07	3	30
STE68 nhr-49(nr2041)	109.6	189	45	6.644	3	30
SH343 nhr-49(gk405)	228.6	303	109	6.806	3	30
SH302 nhr-49(nr2041); nhr-80(tm1011)	156.6	232	91	5.925	3	30
PDstv + OA
Strain	Mean brood size	Maximum brood size	Minimum brood size	Standard Error of Mean	Number of biological replicates	Total sample size
N2	273.6	372	96	10.49	3	30
STE68 nhr-49(nr2041)	201.9	248	108	5.757	3	30
SH343 nhr-49(gk405)	271.1	355	165	8.741	3	30
SH302 nhr-49(nr2041); nhr-80(tm1011)	195.6	275	57	8.617	3	30
