## Supplemental Table S10 for "Somatic aging pathways regulate reproductive plasticity in *Caenorhabditis elegans*"

### Sheet: Supplemental Table S10
Supplemental Table S10 (pertaining to Figure S5)
CONstv
Strain	Mean brood size	Maximum brood size	Minimum brood size	Standard Error of Mean	Number of biological replicates	Total sample size
N2	289	436	75	2.531	40	374
SH351 kri-1(ok1251); daf-12(rh284)	0.1667	5	0	0.1667	3	30
SH353 tcer-1(tm1452); daf-12(rh284)	20.2	122	0	5.889	3	30
SH352 kri-1(ok1251); daf-12(rh285)	18	73	0	4.156	3	30
SH354 tcer-1(tm1452); daf-12(rh285)	30.73	99	0	4.173	3	30
PDstv
Strain	Mean brood size	Maximum brood size	Minimum brood size	Standard Error of Mean	Number of biological replicates	Total sample size
N2	366	402	3	3.589	40	366
SH351 kri-1(ok1251); daf-12(rh284)	77.17	184	0	10.08	3	30
SH353 tcer-1(tm1452); daf-12(rh284)	96.4	200	0	9.784	3	30
SH352 kri-1(ok1251); daf-12(rh285)	53.36	146	0	8.052	3	30
SH354 tcer-1(tm1452); daf-12(rh285)	48.19	152	0	7.542	3	30
