## Supplemental Table S11 for "Somatic aging pathways regulate reproductive plasticity in *Caenorhabditis elegans*"

### Sheet: Supplemental Table S11
Supplemental Table S11 (pertaining to Supplemental Figure S1)	0
CONstv
Strain	Mean brood size	Maximum brood size	Minimum brood size	Standard Error of Mean	Number of biological replicates	Total sample size
N2	265.3	344	167	7.433	3	29
SS104 glp-4(bn2)	185.6	283	67	7.044	4	40
SH357 glp-4(bn2); pdrSi1 [Pglp-4::glp-4 cDNA::gfp::glp-4 3'UTR; unc-119(+)] II	218.4	317	11	9.082	4	39
SH368 glp-4(bn2) I; pdrSi2 [Pnhx-2::glp-4 cDNA::gfp::glp-4 3'UTR; unc-119(+)] II	201.2	288	40	8.342	4	40
SH369 glp-4(bn2) I; pdrSi3 [Pzfp-2::glp-4 cDNA::gfp::glp-4 3'UTR; unc-119(+)] II	193.8	279	64	7.247	4	40
SH370 glp-4(bn2) I; pdrSi4 [Ppgl-1::glp-4 cDNA::gfp::glp-4 3'UTR; unc-119(+)] II	112.8	197	14	6.229	4	40
PDstv
Strain	Mean brood size	Maximum brood size	Minimum brood size	Standard Error of Mean	Number of biological replicates	Total sample size
N2	242.7	320	145	8.605	3	30
SS104 glp-4(bn2)	253.2	375	185.6	7.126	4	39
SH357 glp-4(bn2); pdrSi1 [Pglp-4::glp-4 cDNA::gfp::glp-4 3'UTR; unc-119(+)] II	241	329	63	9.524	4	40
SH368 glp-4(bn2) I; pdrSi2 [Pnhx-2::glp-4 cDNA::gfp::glp-4 3'UTR; unc-119(+)] II	248.6	351	94	8.741	4	40
SH369 glp-4(bn2) I; pdrSi3 [Pzfp-2::glp-4 cDNA::gfp::glp-4 3'UTR; unc-119(+)] II	232.3	298	91	7.423	4	39
SH370 glp-4(bn2) I; pdrSi4 [Ppgl-1::glp-4 cDNA::gfp::glp-4 3'UTR; unc-119(+)] II	151.1	296	15	8.422	4	39
