## Supplemental Table S12 for "Somatic aging pathways regulate reproductive plasticity in *Caenorhabditis elegans*"

### Sheet: Supplemental Table S12
Supplemental Table S12 (pertaining to Supplemental Figure S3)
PDstv
Strain	Mean brood size	Maximum brood size	Minimum brood size	Standard Error of Mean	Number of biological replicates	Total sample size
N2	189.6	317	32	10.54	4	40
CF2052 kri-1(ok1251)	147.5	274	0	10.47	4	40
CF2167 tcer-1(tm1452)	136.5	242	0	10.81	4	40
PDstv + DA
Strain	Mean brood size	Maximum brood size	Minimum brood size	Standard Error of Mean	Number of biological replicates	Total sample size
N2	190	286	52	9.17	4	39
CF2052 kri-1(ok1251)	128.5	246	28	9.115	4	40
CF2167 tcer-1(tm1452)	135.7	242	11	10.07	4	40
