## Supplemental Table S13 for "Somatic aging pathways regulate reproductive plasticity in *Caenorhabditis elegans*"

### Sheet: Supplemental Table S13
Supplemental Table S13 (pertaining to Figure S7)
CONstv
Strain	Mean brood size	Maximum brood size	Minimum brood size	Standard Error of Mean	Number of biological replicates	Total sample size
N2	289	436	75	2.531	40	374
AF16	320.9	416	98	15.14	3	22
AB1	233	342	154	7.113	3	27
CB4856	223.6	284	95	7.697	3	29
ED3040	247.2	354	49	8.07	4	40
JU440	262.4	388	99	11.42	3	30
KR314	249.6	323	136	7.953	3	30
TR403	160	204	86	4.635	3	30
PDstv
Strain	Mean brood size	Maximum brood size	Minimum brood size	Standard Error of Mean	Number of biological replicates	Total sample size
N2	366	402	3	3.589	40	366
AF16	298.3	425	185	13.28	3	20
AB1	180	283	46	10.78	3	26
CB4856	190.1	281	89	8.925	3	30
ED3040	197.9	320	75	8.395	4	40
JU440	256.7	339	62	11.46	3	30
KR314	246.3	324	151	7.144	3	29
TR403	144.1	229	70	6.112	3	30
